# Protein large language model assisted one-to-one gene homology mapping in cross-species single-cell transcriptome integration

**DOI:** 10.1101/2025.10.17.683009

**Authors:** Ze-Yu Kuang, Yuan-Chen Sun, Na-Na Wei, Yu-Juan Wang, Hua-Jun Wu

## Abstract

Cross-species integration of single-cell transcriptomes requires establishing gene correspondences to enable comparative analysis of expression profiles across organisms. Current approaches predominantly rely on Ensembl homology tables; although gene-family expansion and contraction can reflect biologically meaningful evolutionary divergence, default many-to-many mappings can overweight expanded gene-family signals during integration and generate mapping-associated micro-clusters that lack clear cell-type identity, thereby complicating direct cell-type alignment. While restricting mappings to a one-to-one scheme suppresses such artifacts, it reduces the number of homology gene pairs by approximately 8% (∼900 pairs). To address this limitation, we develop a protein large language model (pLLM)-based gene homology mapping strategy that boosts the number of homology gene pairs. By integrating pLLM-derived representations with sequence similarity, we construct a fused mapping approach, which achieves top performance in a comprehensive benchmark based on a curated cross-species atlas—spanning nine datasets, 11 species, and over 3.2 million cells. Our method further identifies previously unannotated cell-type marker pairs, facilitating novel cross-species marker discovery. These results establish a robust framework for gene homology mapping in cross-species transcriptome integration, improving both accuracy and biological interpretability.
