## Supplemental_Table_S2 for "Protein large language model assisted one-to-one gene homology mapping in cross-species single-cell transcriptome integration"

### Sheet: Supplementary Table S2
Supplementary Table S2. Public data sources used in this study
Dataset	Tissue	Species	Data source	Accession / collection	URL
Asc	Brain	Mus musculus; Macaca fascicularis	Single Cell Portal	SCP2126	https://singlecell.broadinstitute.org/single_cell/study/SCP2126/a-single-cell-map-of-antisense-oligonucleotide-activity-in-the-brain#study-download
Caa	Aqueous humor	Sus scrofa; Mus musculus; Macaca fascicularis; Macaca mulatta; Homo sapiens	Single Cell Portal	SCP780	https://singlecell.broadinstitute.org/single_cell/study/SCP780/cell-atlas-of-aqueous-humor-outflow-pathways-in-eyes-of-humans-and-four-model-species-provides-insights-into-glaucoma-pathogenesis#study-download
Emb	Embryo	Danio rerio; Xenopus tropicalis	GEO	GSE112294; GSE113074	https://www.ncbi.nlm.nih.gov/geo/query/acc.cgi?acc=GSE112294; https://www.ncbi.nlm.nih.gov/geo/query/acc.cgi?acc=GSE113074
Hip	Hippocampus	Macaca mulatta; Homo sapiens; Sus scrofa	GEO	GSE186538	https://www.ncbi.nlm.nih.gov/geo/query/acc.cgi?acc=GSE186538
Tab	Cell atlas	Homo sapiens; Mus musculus; Microcebus murinus	CZ CELLxGENE; Figshare	Tabula Sapiens human collection; Single-cell RNA-seq data from microfluidic emulsion v2; Tabula Microcebus v1.0	https://cellxgene.cziscience.com/collections/e5f58829-1a66-40b5-a624-9046778e74f5; https://figshare.com/articles/dataset/Single-cell_RNA-seq_data_from_microfluidic_emulsion_v2_/5968960/3; https://figshare.com/articles/dataset/Tabula_Microcebus_v1_0/14468196?file=31777475
Pan	Pancreas	Homo sapiens; Mus musculus	GEO	GSE84133	https://www.ncbi.nlm.nih.gov/geo/query/acc.cgi?acc=GSE84133
Pic	Pancreatic islet	Homo sapiens; Mus musculus; Sus scrofa	CZ CELLxGENE	Pancreatic islet cell collection	https://cellxgene.cziscience.com/collections/0a77d4c0-d5d0-40f0-aa1a-5e1429bcbd7e
Ear	Cochlea	Mus musculus; Xenopus tropicalis	Source publication data-availability section	Source publication	https://www.nature.com/articles/s42003-024-07335-7#data-availability
Gra	Brain / cortical tissue	Callithrix jacchus; Macaca mulatta; Pan troglodytes; Gorilla gorilla; Homo sapiens	CZ CELLxGENE	Great ape cortical tissue collection	https://cellxgene.cziscience.com/collections/4dca242c-d302-4dba-a68f-4c61e7bad553
